# Advanced adaptive strategies in an ancestral body plan: insights from a 510-Ma-old leptomitid sponge

**DOI:** 10.1101/2025.05.30.657026

**Authors:** Cui Luo, Yanjie Hong, Zhixin Sun, Haijing Sun, Swee-Cheng Lim, Tianyu Wang, Lei Zhang, Fangchen Zhao

**Affiliations:** Key Laboratory of Palaeobiology and Petroleum Stratigraphy, Chinese Academy of Sciences, Nanjing 210008, People’s Republic of China; University of Chinese Academy of Sciences (UCAS), Beijing 100049, People’s Republic of China; Lee Kong Chian Natural History Museum, National University of Singapore, 2 Conservatory Drive, Singapore 117337, Singapore; Institute of Sedimentary Geology, Chengdu University of Technology, Chengdu 610059

**Keywords:** Ascospongiae, protomonaxonid, modularity, functional morphology, siliciclastic, Guanshan Biota

## Abstract

Sponges have thrived in diverse environmental conditions since the early Cambrian till today. However, little is known about how their adaptive capability and strategies have been shaped throughout evolutionary history. Here, we explore this question based on a new leptomitid sponge fossil from the Cambrian Stage 4. The family Leptomitidae was an abundant sponge group inhabiting Cambrian soft substrates but significantly declined thereafter. The new species exhibits a sophisticated set of morphological characteristics adaptive to a shallow siliciclastic environment, which are unprecedented among leptomitids. These include (1) a robust body wall woven by spirally twisted monaxonic spicules; (2) a thick stub-like root tuft for anchoring; (3) spicules radiating out from the sponge body to prevent clogging and sinking; and (4) the inferred capability to close the osculum against unfavourable stimuli. Nevertheless, the new fossil species maintains a leptomitid body plan which lacks modularity and morphological plasticity, the two common and critical attributes in extant sponges to enhance flexibility and resilience in changing environmental conditions. This juxtaposition of evolutionary innovation and structural conservatism offers a compelling case for further exploration of the evolutionary mechanisms that shaped early sponge lineages.
