## Supplemental Tables S1+S2 for "Advanced adaptive strategies in an ancestral body plan: insights from a 510-Ma-old leptomitid sponge"

### Sheet: Table S1
Specimen	Type	Full Height (mm)	Width (mm)	Half Height (mm)	Angle (°)	D_spb-1 (mm)	D_spb-2 (mm)	D_spb-3 (mm)	D_spb-4 (mm)	D_spb-5 (mm)	UPD_sp1	UPD_sp2	UPD_sp3	UPD_sp4	UPD_sp5	UPL_sp1	UPL_sp2	UPL_sp3	UPL_sp4	UPL_sp5	LowerD_sp1	LowerD_sp2	LowerD_sp3	LowerD_sp4	LowerD_sp5	LowerL_sp1	LowerL_sp2	LowerL_sp3	LowerL_sp4	LowerL_sp5	H_sp1	H_sp2	H_sp3	H_sp4	H_sp5
FMD01-01	Paratype	22.475	14.651	11.547	65.008	0.232	0.211	0.2	0.2	0.189	NA	NA	NA	NA	NA	NA	NA	NA	NA	NA	NA	NA	NA	NA	NA	NA	NA	NA	NA	NA	0.061	0.053	0.052	0.048	0.045
FMD01-02	Paratype	NA	NA	NA	NA	0.292	0.251	0.25	0.23	0.22	NA	NA	NA	NA	NA	NA	NA	NA	NA	NA	NA	NA	NA	NA	NA	NA	NA	NA	NA	NA	0.101	0.086	0.08	0.071	0.053
FMD02-01a,b	Holotype	21.453	13.441	13.082	54.59	0.321	0.321	0.321	0.292	0.292	0.059	0.054	0.039	0.038	0.025	0.539	0.3	0.744	0.267	0.315	NA	NA	NA	NA	NA	NA	NA	NA	NA	NA	NA	NA	NA	NA	NA
FMD02b-02	Paratype	14.863	9.221	8.532	56.635	0.237	0.222	0.218	0.218	0.21	NA	NA	NA	NA	NA	NA	NA	NA	NA	NA	NA	NA	NA	NA	NA	NA	NA	NA	NA	NA	0.047	0.046	0.043	0.039	0.031
FMD02b-03		NA	NA	NA	NA	0.276	0.267	0.252	0.24	0.229	NA	NA	NA	NA	NA	NA	NA	NA	NA	NA	NA	NA	NA	NA	NA	NA	NA	NA	NA	NA	NA	NA	NA	NA	NA
FMD02b-04		NA	NA	NA	NA	0.285	0.284	0.275	0.275	0.264	NA	NA	NA	NA	NA	NA	NA	NA	NA	NA	NA	NA	NA	NA	NA	NA	NA	NA	NA	NA	NA	NA	NA	NA	NA
FMD03-01	Paratype	15.246	9.474	7.731	62.697	0.221	0.209	0.205	0.194	0.169	NA	NA	NA	NA	NA	NA	NA	NA	NA	NA	NA	NA	NA	NA	NA	NA	NA	NA	NA	NA	NA	NA	NA	NA	NA
FMD03-02		NA	NA	NA	NA	0.307	0.282	0.272	0.253	0.235	NA	NA	NA	NA	NA	NA	NA	NA	NA	NA	NA	NA	NA	NA	NA	NA	NA	NA	NA	NA	NA	NA	NA	NA	NA
FMD03-03		NA	NA	NA	NA	0.286	0.248	0.241	0.238	0.238	NA	NA	NA	NA	NA	NA	NA	NA	NA	NA	NA	NA	NA	NA	NA	NA	NA	NA	NA	NA	NA	NA	NA	NA	NA
FMD04	Paratype	17.47	9.712	8.038	61.015	0.241	0.233	0.224	0.216	0.207	NA	NA	NA	NA	NA	NA	NA	NA	NA	NA	NA	NA	NA	NA	NA	NA	NA	NA	NA	NA	NA	NA	NA	NA	NA
FMD05-01a,b	Paratype	23.768	14.284	10.604	66.528	0.314	0.303	0.303	0.281	0.27	NA	NA	NA	NA	NA	NA	NA	NA	NA	NA	NA	NA	NA	NA	NA	NA	NA	NA	NA	NA	NA	NA	NA	NA	NA
FMD06	Paratype	NA	10.786	8.643	63.713	0.25	0.24	0.215	0.207	0.183	NA	NA	NA	NA	NA	NA	NA	NA	NA	NA	NA	NA	NA	NA	NA	NA	NA	NA	NA	NA	NA	NA	NA	NA	NA
FMD07	Paratype	16.607	11.144	8.677	65.444	0.223	0.214	0.21	0.203	0.201	NA	NA	NA	NA	NA	NA	NA	NA	NA	NA	NA	NA	NA	NA	NA	NA	NA	NA	NA	NA	NA	NA	NA	NA	NA
FMD08	Paratype	25.393	14.722	14.525	53.268	0.28	0.28	0.257	0.257	0.247	NA	NA	NA	NA	NA	NA	NA	NA	NA	NA	NA	NA	NA	NA	NA	NA	NA	NA	NA	NA	NA	NA	NA	NA	NA
FMD09-01	Paratype	19.315	9.476	10.167	50.446	0.259	0.231	0.223	0.221	0.219	NA	NA	NA	NA	NA	NA	NA	NA	NA	NA	NA	NA	NA	NA	NA	NA	NA	NA	NA	NA	0.057	0.053	0.05	0.05	0.048
FMD09-02	Paratype	17.067	10.867	8.267	66.31	0.282	0.262	0.259	0.248	0.234	NA	NA	NA	NA	NA	NA	NA	NA	NA	NA	NA	NA	NA	NA	NA	NA	NA	NA	NA	NA	NA	NA	NA	NA	NA
FMD10-01		NA	NA	NA	NA	0.218	0.213	0.21	0.197	0.191	NA	NA	NA	NA	NA	NA	NA	NA	NA	NA	NA	NA	NA	NA	NA	NA	NA	NA	NA	NA	NA	NA	NA	NA	NA
FMD10-02		NA	NA	NA	NA	0.248	0.23	0.224	0.201	0.196	0.145	0.093	0.092	0.079	0.07	1.931	0.48	1.12	1.248	0.873	NA	NA	NA	NA	NA	NA	NA	NA	NA	NA	0.101	0.083	0.077	0.076	0.061
FMD10-03		NA	NA	NA	NA	0.29	0.274	0.268	0.248	0.232	NA	NA	NA	NA	NA	NA	NA	NA	NA	NA	NA	NA	NA	NA	NA	NA	NA	NA	NA	NA	NA	NA	NA	NA	NA
FMD11		NA	11.117	NA	NA	0.272	0.257	0.257	0.228	0.228	NA	NA	NA	NA	NA	NA	NA	NA	NA	NA	NA	NA	NA	NA	NA	NA	NA	NA	NA	NA	0.102	0.09	0.076	0.059	0.051
FMD13	Paratype	16.04	10.689	10.894	NA	0.232	0.263	0.24	0.213	0.205	NA	NA	NA	NA	NA	NA	NA	NA	NA	NA	0.05	0.065	0.084	0.103	0.06	1.276	1.576	0.673	1.242	1.254	NA	NA	NA	NA	NA
FMD14	Paratype	16.062	10.16	7.49	68.494	0.244	0.204	0.233	0.237	0.223	NA	NA	NA	NA	NA	NA	NA	NA	NA	NA	NA	NA	NA	NA	NA	NA	NA	NA	NA	NA	0.106	0.077	0.082	0.055	0.053
KMDL-01a,b		NA	NA	NA	NA	0.301	0.26	0.259	0.251	0.251	0.092	0.09	0.078	0.075	0.068	0.476	0.392	0.517	0.318	0.441	NA	NA	NA	NA	NA	NA	NA	NA	NA	NA	NA	NA	NA	NA	NA
KMDL-02a,b		NA	6.859	NA	NA	0.237	0.233	0.228	0.217	0.214	0.044	0.06	0.058	0.057	0.055	0.648	0.489	1.052	0.391	0.339	NA	NA	NA	NA	NA	NA	NA	NA	NA	NA	0.078	0.067	0.063	0.06	0.057
KMDL-03a,b		NA	NA	NA	NA	0.156	0.149	0.143	0.142	0.135	NA	NA	NA	NA	NA	NA	NA	NA	NA	NA	NA	NA	NA	NA	NA	NA	NA	NA	NA	NA	0.05	0.049	0.049	0.047	0.031
XPZ230317-1a,b		21.064	NA	NA	NA	0.291	0.247	0.201	NA	NA	NA	NA	NA	NA	NA	NA	NA	NA	NA	NA	NA	NA	NA	NA	NA	NA	NA	NA	NA	NA	0.102	0.092	0.083	0.082	0.082
XPZ230318-23	Paratype	12.974	8.563	5.345	49.339	0.229	0.219	0.209	0.208	0.199	0.064	0.078	0.064	0.095	0.052	2.604	1.126	0.704	0.834	0.311	NA	NA	NA	NA	NA	NA	NA	NA	NA	NA	0.073	0.058	0.056	0.05	0.047
XPZ230318-24-01	Paratype	11.744	8.015	5.633	70.163	0.207	0.197	0.169	0.169	0.159	NA	NA	NA	NA	NA	NA	NA	NA	NA	NA	NA	NA	NA	NA	NA	NA	NA	NA	NA	NA	NA	NA	NA	NA	NA
XPZ230318-24-02		NA	NA	NA	NA	0.178	0.166	0.156	0.156	0.149	0.082	0.074	0.08	0.059	0.079	0.661	0.746	0.463	0.672	0.321	NA	NA	NA	NA	NA	NA	NA	NA	NA	NA	NA	NA	NA	NA	NA
XPZ230318-24-03		NA	NA	NA	NA	0.196	0.168	0.133	0.133	0.123	NA	NA	NA	NA	NA	NA	NA	NA	NA	NA	NA	NA	NA	NA	NA	NA	NA	NA	NA	NA	0.113	0.091	0.093	0.086	0.073
XPZ230318-25a-01		NA	NA	NA	NA	0.197	0.182	0.18	0.172	0.164	NA	NA	NA	NA	NA	NA	NA	NA	NA	NA	0.047	0.029	0.05	0.038	0.027	0.152	0.122	0.219	0.151	0.167	0.111	0.078	0.073	0.059	NA
XPZ230318-25a-02		NA	NA	NA	NA	0.234	0.225	0.212	0.203	0.203	0.069	0.085	0.092	NA	NA	0.38	0.302	0.254	NA	NA	NA	NA	NA	NA	NA	NA	NA	NA	NA	NA	NA	NA	NA	NA	NA
XPZ230318-25a-03		NA	NA	NA	NA	0.192	0.184	0.178	0.17	0.148	NA	NA	NA	NA	NA	NA	NA	NA	NA	NA	NA	NA	NA	NA	NA	NA	NA	NA	NA	NA	NA	NA	NA	NA	NA
XPZ230318-25b-01	Paratype	6.374	4.219	3.309	64.589	0.192	0.163	0.162	0.142	NA	NA	NA	NA	NA	NA	NA	NA	NA	NA	NA	NA	NA	NA	NA	NA	NA	NA	NA	NA	NA	NA	NA	NA	NA	NA
XPZ230318-25b-02		NA	NA	NA	NA	0.179	0.147	0.142	0.141	0.136	NA	NA	NA	NA	NA	NA	NA	NA	NA	NA	NA	NA	NA	NA	NA	NA	NA	NA	NA	NA	NA	NA	NA	NA	NA
XPZ230318-26-01	Paratype	10.596	7.012	7.142	52.488	0.208	0.188	0.186	0.174	0.174	0.068	0.087	0.047	0.06	0.087	0.873	0.571	0.187	0.299	0.269	0.08	0.077	0.074	0.081	0.093	0.478	0.661	0.557	0.803	0.427	NA	NA	NA	NA	NA
XPZ230318-26-02	Paratype	15.194	8.845	6.449	69.055	0.262	0.245	0.237	0.234	0.22	0.135	0.101	0.078	0.097	0.098	0.512	1.041	0.346	0.272	0.71	NA	NA	NA	NA	NA	NA	NA	NA	NA	NA	0.116	0.113	0.096	NA	NA
XPZ230318-26-03	Paratype	11.023	7.566	6.002	64.124	0.191	0.191	0.191	0.184	0.168	NA	NA	NA	NA	NA	NA	NA	NA	NA	NA	0.101	0.066	0.078	0.072	0.088	1.04	0.753	0.506	0.67	0.418	0.116	0.091	0.09	0.087	0.056
XPZ230318-27-01	Paratype	10.642	8.725	5.437	76.888	0.189	0.187	0.186	0.181	0.177	NA	NA	NA	NA	NA	NA	NA	NA	NA	NA	NA	NA	NA	NA	NA	NA	NA	NA	NA	NA	NA	NA	NA	NA	NA
XPZ230318-27-02		NA	NA	NA	NA	0.274	0.265	0.259	0.251	0.205	NA	NA	NA	NA	NA	NA	NA	NA	NA	NA	NA	NA	NA	NA	NA	NA	NA	NA	NA	NA	NA	NA	NA	NA	NA
XPZ230318-27-03		NA	NA	NA	NA	0.258	0.227	0.216	0.213	0.212	NA	NA	NA	NA	NA	NA	NA	NA	NA	NA	NA	NA	NA	NA	NA	NA	NA	NA	NA	NA	NA	NA	NA	NA	NA
XPZ230318-28-01		NA	NA	NA	NA	0.162	0.158	0.157	0.145	0.142	NA	NA	NA	NA	NA	NA	NA	NA	NA	NA	NA	NA	NA	NA	NA	NA	NA	NA	NA	NA	NA	NA	NA	NA	NA
XPZ230318-28-02		NA	NA	NA	NA	0.196	0.187	0.187	0.17	0.16	NA	NA	NA	NA	NA	NA	NA	NA	NA	NA	0.065	0.08	0.074	0.104	0.085	0.832	0.437	0.484	0.789	1.04	NA	NA	NA	NA	NA
XPZ230318-28-03		NA	NA	NA	NA	0.236	0.228	0.215	0.196	0.193	NA	NA	NA	NA	NA	NA	NA	NA	NA	NA	NA	NA	NA	NA	NA	NA	NA	NA	NA	NA	NA	NA	NA	NA	NA
XPZ230318-28-04		NA	NA	NA	NA	0.184	0.18	0.175	NA	NA	NA	NA	NA	NA	NA	NA	NA	NA	NA	NA	NA	NA	NA	NA	NA	NA	NA	NA	NA	NA	NA	NA	NA	NA	NA
XPZ230318-28-05		NA	NA	NA	NA	0.168	0.166	0.145	NA	NA	NA	NA	NA	NA	NA	NA	NA	NA	NA	NA	NA	NA	NA	NA	NA	NA	NA	NA	NA	NA	NA	NA	NA	NA	NA
XPZ230318-28-06		NA	NA	NA	NA	NA	NA	NA	NA	NA	NA	NA	NA	NA	NA	NA	NA	NA	NA	NA	NA	NA	NA	NA	NA	NA	NA	NA	NA	NA	NA	NA	NA	NA	NA
XPZ230318-29-01		NA	NA	NA	NA	0.2	0.193	0.179	0.176	0.165	NA	NA	NA	NA	NA	NA	NA	NA	NA	NA	NA	NA	NA	NA	NA	NA	NA	NA	NA	NA	NA	NA	NA	NA	NA
XPZ230318-29-02		NA	NA	NA	NA	NA	NA	NA	NA	NA	NA	NA	NA	NA	NA	NA	NA	NA	NA	NA	NA	NA	NA	NA	NA	NA	NA	NA	NA	NA	NA	NA	NA	NA	NA
XPZ230318-29-03		NA	NA	NA	NA	0.177	NA	NA	NA	NA	NA	NA	NA	NA	NA	NA	NA	NA	NA	NA	NA	NA	NA	NA	NA	NA	NA	NA	NA	NA	NA	NA	NA	NA	NA
XPZ230318-29-04		NA	NA	NA	NA	0.212	0.192	0.158	0.158	0.156	NA	NA	NA	NA	NA	NA	NA	NA	NA	NA	0.105	0.093	0.093	0.082	0.083	0.617	0.65	0.284	0.6	0.761	NA	NA	NA	NA	NA
XPZ230318-30-01		NA	NA	NA	NA	0.163	0.155	0.148	0.143	0.131	NA	NA	NA	NA	NA	NA	NA	NA	NA	NA	NA	NA	NA	NA	NA	NA	NA	NA	NA	NA	NA	NA	NA	NA	NA
XPZ230318-30-02		NA	NA	NA	NA	NA	NA	NA	NA	NA	NA	NA	NA	NA	NA	NA	NA	NA	NA	NA	NA	NA	NA	NA	NA	NA	NA	NA	NA	NA	NA	NA	NA	NA	NA
XPZ230318-31-01	Paratype	13.637	10.264	8.715	60.179	0.271	0.271	0.24	0.229	0.229	0.126	0.09	0.098	0.111	0.079	0.954	1.203	0.921	0.375	0.416	NA	NA	NA	NA	NA	NA	NA	NA	NA	NA	NA	NA	NA	NA	NA
XPZ230318-31-02		NA	NA	NA	NA	0.205	0.2	0.2	0.182	0.181	0.05	0.056	0.036	0.034	0.032	0.278	0.156	0.32	0.276	0.333	NA	NA	NA	NA	NA	NA	NA	NA	NA	NA	NA	NA	NA	NA	NA
XPZ230318-31-03		NA	NA	NA	NA	0.184	0.183	0.165	0.157	0.147	NA	NA	NA	NA	NA	NA	NA	NA	NA	NA	NA	NA	NA	NA	NA	NA	NA	NA	NA	NA	NA	NA	NA	NA	NA
XPZ230318-32-01		NA	NA	NA	NA	0.265	0.254	0.224	0.224	0.223	NA	NA	NA	NA	NA	NA	NA	NA	NA	NA	NA	NA	NA	NA	NA	NA	NA	NA	NA	NA	0.114	0.1	0.089	NA	NA
XPZ230318-32-02		NA	NA	NA	NA	0.23	0.229	0.172	0.158	0.136	NA	NA	NA	NA	NA	NA	NA	NA	NA	NA	NA	NA	NA	NA	NA	NA	NA	NA	NA	NA	NA	NA	NA	NA	NA
XPZ230318-32-03		NA	NA	NA	NA	0.159	0.13	0.13	0.121	0.121	NA	NA	NA	NA	NA	NA	NA	NA	NA	NA	NA	NA	NA	NA	NA	NA	NA	NA	NA	NA	NA	NA	NA	NA	NA
XPZ230318-33		NA	NA	NA	NA	0.245	0.239	0.239	0.229	0.226	NA	NA	NA	NA	NA	NA	NA	NA	NA	NA	NA	NA	NA	NA	NA	NA	NA	NA	NA	NA	NA	NA	NA	NA	NA
XPZ230318-35-01		NA	NA	NA	NA	0.184	0.169	0.168	0.158	0.15	0.085	0.098	0.062	0.076	0.072	0.378	0.222	0.713	0.337	0.673	NA	NA	NA	NA	NA	NA	NA	NA	NA	NA	NA	NA	NA	NA	NA
XPZ230318-35-02		NA	NA	NA	NA	0.268	0.259	0.25	0.232	0.223	NA	NA	NA	NA	NA	NA	NA	NA	NA	NA	NA	NA	NA	NA	NA	NA	NA	NA	NA	NA	NA	NA	NA	NA	NA
XPZ230318-35-03		NA	NA	NA	NA	0.254	0.254	0.236	0.225	0.2	NA	NA	NA	NA	NA	NA	NA	NA	NA	NA	NA	NA	NA	NA	NA	NA	NA	NA	NA	NA	NA	NA	NA	NA	NA
XPZ230318-35-04		NA	NA	NA	NA	0.192	0.164	0.151	0.151	0.145	NA	NA	NA	NA	NA	NA	NA	NA	NA	NA	NA	NA	NA	NA	NA	NA	NA	NA	NA	NA	NA	NA	NA	NA	NA
XPZ230318-36		NA	NA	NA	NA	0.258	0.254	0.251	0.234	0.228	NA	NA	NA	NA	NA	NA	NA	NA	NA	NA	NA	NA	NA	NA	NA	NA	NA	NA	NA	NA	NA	NA	NA	NA	NA
XPZ230318-37		NA	NA	NA	NA	0.218	0.216	0.208	0.205	0.186	NA	NA	NA	NA	NA	NA	NA	NA	NA	NA	NA	NA	NA	NA	NA	NA	NA	NA	NA	NA	0.092	0.091	0.09	0.088	0.085
XPZ230318-38-01		NA	NA	NA	NA	0.222	0.202	0.194	0.189	0.174	0.07	0.06	0.084	0.079	0.092	0.286	0.213	0.371	0.892	1.128	NA	NA	NA	NA	NA	NA	NA	NA	NA	NA	NA	NA	NA	NA	NA
XPZ230318-38-02		NA	NA	NA	NA	0.211	0.198	0.167	0.152	0.151	NA	NA	NA	NA	NA	NA	NA	NA	NA	NA	NA	NA	NA	NA	NA	NA	NA	NA	NA	NA	NA	NA	NA	NA	NA
XPZ230318-39		NA	NA	NA	NA	0.238	0.228	0.217	0.175	0.159	NA	NA	NA	NA	NA	NA	NA	NA	NA	NA	NA	NA	NA	NA	NA	NA	NA	NA	NA	NA	0.075	0.07	0.068	0.062	0.057
XPZ230318-40		NA	NA	NA	NA	0.188	0.178	0.163	0.152	0.141	NA	NA	NA	NA	NA	NA	NA	NA	NA	NA	0.099	0.11	0.099	0.091	0.066	0.778	0.464	0.405	0.317	0.911	NA	NA	NA	NA	NA
XPZ230318-41-01		NA	NA	NA	NA	0.282	0.266	0.239	0.236	0.224	NA	NA	NA	NA	NA	NA	NA	NA	NA	NA	NA	NA	NA	NA	NA	NA	NA	NA	NA	NA	NA	NA	NA	NA	NA
XPZ230318-41-02		NA	NA	NA	NA	0.178	0.171	0.157	0.15	0.137	NA	NA	NA	NA	NA	NA	NA	NA	NA	NA	NA	NA	NA	NA	NA	NA	NA	NA	NA	NA	NA	NA	NA	NA	NA
XPZ230318-42		NA	NA	NA	NA	0.128	0.127	0.12	0.113	0.099	NA	NA	NA	NA	NA	NA	NA	NA	NA	NA	NA	NA	NA	NA	NA	NA	NA	NA	NA	NA	NA	NA	NA	NA	NA
YL1-01		NA	NA	NA	NA	0.289	0.287	0.279	0.277	0.276	NA	NA	NA	NA	NA	NA	NA	NA	NA	NA	0.103	0.066	0.053	NA	NA	1.439	0.473	NA	NA	NA	NA	NA	NA	NA	NA
YL1-02	Paratype	9.812	5.869	NA	NA	0.218	0.184	0.178	0.177	0.168	0.064	0.058	0.051	0.051	0.05	0.892	1.218	0.964	0.822	0.662	0.065	0.065	0.052	0.043	0.049	0.518	0.49	0.35	0.401	0.411	NA	NA	NA	NA	NA
YL1-03	Paratype	NA	NA	NA	NA	0.254	0.253	0.246	0.246	0.236	NA	NA	NA	NA	NA	NA	NA	NA	NA	NA	NA	NA	NA	NA	NA	NA	NA	NA	NA	NA	NA	NA	NA	NA	NA
YL1-04		NA	NA	NA	NA	0.2	0.196	0.196	0.196	0.181	NA	NA	NA	NA	NA	NA	NA	NA	NA	NA	NA	NA	NA	NA	NA	NA	NA	NA	NA	NA	NA	NA	NA	NA	NA
YL1-05		NA	NA	NA	NA	0.14	0.133	0.125	0.119	0.116	NA	NA	NA	NA	NA	NA	NA	NA	NA	NA	0.068	0.072	NA	NA	NA	0.975	1.012	NA	NA	NA	0.07	0.067	0.064	0.055	0.042
YL2-01		NA	NA	NA	NA	0.287	0.272	0.265	0.265	0.265	0.09	0.105	0.089	0.055	NA	0.639	0.555	0.602	0.315	NA	0.119	0.104	0.129	0.106	0.11	1.469	1.564	2.16	0.886	0.747	NA	NA	NA	NA	NA
YL2-02	Paratype	18.307	10.871	9.254	60.401	0.277	0.277	0.268	0.257	0.257	0.035	0.058	0.066	0.035	0.036	0.616	0.728	1.402	0.6	0.509	NA	NA	NA	NA	NA	NA	NA	NA	NA	NA	0.074	0.067	0.062	0.06	0.045

### Sheet: Table S2
Specimen	Full Height (mm)	Width (mm)	Angle (°)	Half Height (mm)	D_spb_avg (mm)	D_spb-1 (mm)	D_spb-2 (mm)	D_spb-3 (mm)	D_spb-4 (mm)	D_spb-5 (mm)
FMD01-01	22.475	14.651	65.008	11.547	0.2064	0.232	0.211	0.2	0.2	0.189
FMD02-01a,b	21.453	13.441	54.59	13.082	0.3094	0.321	0.321	0.321	0.292	0.292
FMD02b-02	14.863	9.221	56.635	8.532	0.221	0.237	0.222	0.218	0.218	0.21
FMD03-01	15.246	9.474	62.697	7.731	0.1996	0.221	0.209	0.205	0.194	0.169
FMD04	17.47	9.712	61.015	8.038	0.2242	0.241	0.233	0.224	0.216	0.207
FMD05-01a,b	23.768	14.284	66.528	10.604	0.2942	0.314	0.303	0.303	0.281	0.27
FMD07	16.607	11.144	65.444	8.677	0.2102	0.223	0.214	0.21	0.203	0.201
FMD08	25.393	14.722	53.268	14.525	0.2642	0.28	0.28	0.257	0.257	0.247
FMD09-01	19.315	9.476	50.446	10.167	0.2306	0.259	0.231	0.223	0.221	0.219
FMD09-02	17.067	10.867	66.31	8.267	0.257	0.282	0.262	0.259	0.248	0.234
FMD14	16.062	10.16	68.494	7.49	0.2282	0.244	0.204	0.233	0.237	0.223
XPZ230318-23	12.974	8.563	49.339	5.345	0.2128	0.229	0.219	0.209	0.208	0.199
XPZ230318-24-01	11.744	8.015	70.163	5.633	0.1802	0.207	0.197	0.169	0.169	0.159
XPZ230318-25b-01	6.374	4.219	64.589	3.309	0.16475	0.192	0.163	0.162	0.142	NA
XPZ230318-26-01	10.596	7.012	52.488	7.142	0.186	0.208	0.188	0.186	0.174	0.174
XPZ230318-26-02	15.194	8.845	69.055	6.449	0.2396	0.262	0.245	0.237	0.234	0.22
XPZ230318-26-03	11.023	7.566	64.124	6.002	0.185	0.191	0.191	0.191	0.184	0.168
XPZ230318-27-01	10.642	8.725	76.888	5.437	0.184	0.189	0.187	0.186	0.181	0.177
XPZ230318-31-01	13.637	10.264	60.179	8.715	0.248	0.271	0.271	0.24	0.229	0.229
YL2-02	18.307	10.871	60.401	9.254	0.2672	0.277	0.277	0.268	0.257	0.257
